# Within-host adaptive evolution is limited by genetic drift in experimental human influenza A virus infections

**DOI:** 10.64898/2026.01.07.698006

**Authors:** Lucas M. Ferreri, Nahara Vargas-Maldonado, Valerie Le Sage, Christina M. Leyson, Matthew D. Pauly, David VanInsberghe, Vedhika Raghunathan, Shamika Danzy, Hollie Macenczak, Jessica Traenkner, Flu CHIM Study Group, Andrew Catchpole, Alex Mann, Nadine G. Rouphael, Seema S. Lakdawala, Katia Koelle, Anice C. Lowen

## Abstract

Selection of advantageous mutations drives the emergence of dominant variants during seasonal influenza epidemics. However, within-host detection of such variants remains rare, limiting our understanding of how selection operates at the scale of individual hosts. In this study, we used a controlled human infection model to examine the within-host evolutionary dynamics in thirteen participants intranasally infected with a seasonal H3N2 influenza A virus. Although this clinical trial is ongoing, our work represents a pre-planned, interim, exploratory analysis. Results in this system were contrasted with those observed in a ferret model of infection. The inoculum, used in both humans and ferrets, carried standing diversity that enabled evaluation of variant trajectories during infection. Although the dynamics were variable among participants, in humans, the minor variants in the PA and NP gene segments tended to increase in frequency as infection progressed. Variant dynamics were more consistent among ferrets but showed differences from humans in the fate of the minor NP allele. Based on these observations, we fit a population genetic model to longitudinal measurements of variant frequencies. Estimates of variant selection coefficients and effective viral population sizes indicated that in humans the two minor variants had a selective advantage over the major variants, but genetic drift was strong, limiting the efficiency of selection. In ferrets, the PA minor variant also was estimated to have a selective advantage, while the NP minor variant was estimated to have a selective disadvantage. Moreover, effective viral population sizes were estimated to be considerably higher in ferrets than in humans, indicating that genetic drift was weaker in ferrets. Our analyses reveal differing selective environments acting on influenza viruses in human and ferret hosts and indicate that selection at the within-host level is weakened by genetic drift.
