## Supplementary material for "Within-host adaptive evolution is limited by genetic drift in experimental human influenza A virus infections": SuppTable 1

Segment	Position	Nucleotide_ref	Nucleotide_alt	SYN	AminoAcid_ref	AminoAcid_Alt	Frequency	Depth	Sample
1	1809	G	A	Y	G	G	0.023793	4245	LF078
1	2013	T	C	Y	T	T	0.020296	4188	LF078
2	361	G	A	N	A	T	0.035819	4103	LF078
3	657	T	G	N	I	M	0.312584	2988	LF078
3	707	T	A	N	I	N	0.30547	2596	LF078
4	1355	G	A	Y	E	E	0.020797	4616	LF078
5	346	A	G	N	N	D	0.356498	6648	LF078
5	451	T	A	N	L	I	0.371937	7141	LF078
5	913	G	A	N	D	N	0.039101	5831	LF078
7	693	C	A	N	P	H	0.028023	3854	LF078
8	668	T	C	Y	L	L	0.032839	944	LF078
8	668	T	C	N	L	S	0.032839	944	LF078
