## Supplementary material for "Within-host adaptive evolution is limited by genetic drift in experimental human influenza A virus infections": SuppTable 2

Participant	Sample_type	Day	Rep_num	Mutation	Segment_Position_AA	Depth	Frequency
F007	NP	5	1	1	3_657_M	2357	0.999151
F007	NP	5	1	2	3_707_N	1995	1
F007	NP	5	1	4	5_346_D	1064	1
F007	NP	5	1	3	5_451_I	1008	1
F007	NP	5	2	1	3_657_M	10018	0.998902
F007	NP	5	2	2	3_707_N	8320	0.998918
F007	NP	5	2	4	5_346_D	11408	0.999036
F007	NP	5	2	3	5_451_I	9785	0.99908
F011	NP	2	2	1	3_657_M	3628	0.566428
F011	NP	2	2	2	3_707_N	3210	0.587227
F011	NP	2	2	4	5_346_D	6065	0.539489
F011	NP	2	2	3	5_451_I	4746	0.533923
F011	NP	3	1	1	3_657_M	21404	0.513409
F011	NP	3	1	2	3_707_N	19557	0.492765
F011	NP	3	1	4	5_346_D	16530	0.911494
F011	NP	3	1	3	5_451_I	15770	0.915346
F011	NP	3	2	1	3_657_M	7956	0.444319
F011	NP	3	2	2	3_707_N	6825	0.439643
F011	NP	3	2	4	5_346_D	24077	0.863023
F011	NP	3	2	3	5_451_I	20408	0.889357
F011	NP	4	1	1	3_657_M	34193	0.569649
F011	NP	4	1	2	3_707_N	29620	0.565731
F011	NP	4	1	4	5_346_D	15413	0.410887
F011	NP	4	1	3	5_451_I	13761	0.454836
F011	NP	4	2	1	3_657_M	31442	0.555149
F011	NP	4	2	2	3_707_N	27457	0.53987
F011	NP	4	2	4	5_346_D	51289	0.409815
F011	NP	4	2	3	5_451_I	42626	0.430301
F011	NP	5	1	1	3_657_M	23893	0.868503
F011	NP	5	1	2	3_707_N	20808	0.856354
F011	NP	5	1	4	5_346_D	11641	0.951722
F011	NP	5	1	3	5_451_I	10129	0.949057
F011	NP	5	2	1	3_657_M	30732	0.816901
F011	NP	5	2	2	3_707_N	26642	0.806881
F011	NP	5	2	4	5_346_D	35182	0.932778
F011	NP	5	2	3	5_451_I	29298	0.950679
F020	NP	5	1	4	5_346_D	13811	0.982623
F020	NP	5	1	3	5_451_I	12767	0.988173
F020	NP	5	1	1	3_657_M	1421	0
F020	NP	5	1	2	3_707_N	1240	0
F020	NP	5	3	4	5_346_D	19265	0.998962
F020	NP	5	3	3	5_451_I	17103	0.999298
F020	NP	5	3	1	3_657_M	11048	0
F020	NP	5	3	2	3_707_N	8890	0
F020	NP	5	4	4	5_346_D	24139	0.999171
F020	NP	5	4	3	5_451_I	23352	0.998887
F020	NP	5	4	1	3_657_M	8574	0
F020	NP	5	4	2	3_707_N	6806	0
F026	NP	3	1	1	3_657_M	10625	0.008565
F026	NP	3	1	2	3_707_N	9168	0.009814
F026	NP	3	1	4	5_346_D	14331	0.061964
F026	NP	3	1	3	5_451_I	13637	0.057344
F026	NP	3	2	1	3_657_M	24620	0.074655
F026	NP	3	2	2	3_707_N	20148	0.078412
F026	NP	3	2	4	5_346_D	18884	0.063917
F026	NP	3	2	3	5_451_I	16493	0.057236
F026	NP	4	1	1	3_657_M	12636	0.203229
F026	NP	4	1	2	3_707_N	11107	0.210763
F026	NP	4	1	4	5_346_D	6598	0.198242
F026	NP	4	1	3	5_451_I	5838	0.208976
F026	NP	4	2	1	3_657_M	15043	0.174566
F026	NP	4	2	2	3_707_N	12192	0.165792
F026	NP	4	2	4	5_346_D	48253	0.237581
F026	NP	4	2	3	5_451_I	41188	0.234747
F026	NP	5	1	1	3_657_M	16628	0.235446
F026	NP	5	1	2	3_707_N	14557	0.234446
F026	NP	5	1	4	5_346_D	11957	0.476374
F026	NP	5	1	3	5_451_I	10150	0.471724
F026	NP	5	2	1	3_657_M	31505	0.330392
F026	NP	5	2	2	3_707_N	27013	0.3196
F026	NP	5	2	4	5_346_D	56241	0.382988
F026	NP	5	2	3	5_451_I	48568	0.381918
F026	NP	6	1	1	3_657_M	17497	0.539807
F026	NP	6	1	2	3_707_N	15767	0.525051
F026	NP	6	1	4	5_346_D	15679	0.83513
F026	NP	6	1	3	5_451_I	14774	0.84757
F026	NP	6	2	1	3_657_M	42017	0.545351
F026	NP	6	2	2	3_707_N	36792	0.534681
F026	NP	6	2	4	5_346_D	54153	0.766366
F026	NP	6	2	3	5_451_I	44602	0.79631
F031	NP	3	1	1	3_657_M	14489	0.221064
F031	NP	3	1	2	3_707_N	12810	0.219499
F031	NP	3	1	4	5_346_D	15981	0.668857
F031	NP	3	1	3	5_451_I	14761	0.676241
F031	NP	3	2	1	3_657_M	11807	0.249344
F031	NP	3	2	2	3_707_N	10326	0.242545
F031	NP	3	2	4	5_346_D	39328	0.623271
F031	NP	3	2	3	5_451_I	30912	0.658353
F031	NP	4	1	1	3_657_M	15208	0.156036
F031	NP	4	1	2	3_707_N	12378	0.154766
F031	NP	4	1	4	5_346_D	11271	0.999556
F031	NP	4	1	3	5_451_I	10836	0.999539
F031	NP	4	2	1	3_657_M	11208	0.148287
F031	NP	4	2	2	3_707_N	9508	0.144734
F031	NP	4	2	4	5_346_D	30531	0.980643
F031	NP	4	2	3	5_451_I	26250	0.984648
F031	NP	5	1	1	3_657_M	46232	0.580377
F031	NP	5	1	2	3_707_N	41203	0.557106
F031	NP	5	1	4	5_346_D	21984	0.99254
F031	NP	5	1	3	5_451_I	19685	0.992177
F031	NP	5	2	1	3_657_M	8970	0.473913
F031	NP	5	2	2	3_707_N	7886	0.458281
F031	NP	5	2	4	5_346_D	17327	0.976337
F031	NP	5	2	3	5_451_I	15858	0.980704
F031	NP	6	1	1	3_657_M	34299	0.520423
F031	NP	6	1	2	3_707_N	30181	0.493944
F031	NP	6	1	4	5_346_D	17638	0.999433
F031	NP	6	1	3	5_451_I	16063	0.999128
F031	NP	6	2	1	3_657_M	22365	0.422222
F031	NP	6	2	2	3_707_N	18797	0.401553
F031	NP	6	2	4	5_346_D	35652	0.997139
F031	NP	6	2	3	5_451_I	32784	0.997346
F031	NP	7	1	1	3_657_M	12834	0.42403
F031	NP	7	1	2	3_707_N	10484	0.418256
F031	NP	7	1	4	5_346_D	9200	0.999457
F031	NP	7	1	3	5_451_I	8541	0.99918
F031	NP	7	2	1	3_657_M	3624	0.456678
F031	NP	7	2	2	3_707_N	2851	0.457383
F031	NP	7	2	4	5_346_D	12378	0.999111
F031	NP	7	2	3	5_451_I	11065	0.998464
F034	NP	2	2	1	3_657_M	759	0.027668
F034	NP	2	2	2	3_707_N	575	0.038194
F034	NP	2	2	4	5_346_D	1194	0.226131
F034	NP	2	2	3	5_451_I	1144	0.226399
F034	NP	2	5	1	3_657_M	730	0.026027
F034	NP	2	5	2	3_707_N	579	0.025907
F034	NP	2	5	4	5_346_D	1348	0.239614
F034	NP	2	5	3	5_451_I	1113	0.222821
F034	NP	3	1	1	3_657_M	59993	0.434651
F034	NP	3	1	2	3_707_N	53653	0.415294
F034	NP	3	1	4	5_346_D	43731	0.69166
F034	NP	3	1	3	5_451_I	38494	0.698161
F034	NP	3	2	1	3_657_M	16454	0.427373
F034	NP	3	2	2	3_707_N	14149	0.42167
F034	NP	3	2	4	5_346_D	39267	0.689434
F034	NP	3	2	3	5_451_I	37151	0.710441
F034	NP	3	3	1	3_657_M	17031	0.430568
F034	NP	3	3	2	3_707_N	14684	0.41825
F034	NP	3	3	4	5_346_D	41155	0.687766
F034	NP	3	3	3	5_451_I	38327	0.708855
F034	NP	4	1	1	3_657_M	55366	0.425171
F034	NP	4	1	2	3_707_N	48825	0.418035
F034	NP	4	1	4	5_346_D	18585	0.836642
F034	NP	4	1	3	5_451_I	16260	0.854437
F034	NP	4	2	1	3_657_M	17216	0.425767
F034	NP	4	2	2	3_707_N	15465	0.403361
F034	NP	4	2	4	5_346_D	43031	0.844926
F034	NP	4	2	3	5_451_I	39849	0.85839
F034	NP	4	3	1	3_657_M	18250	0.433589
F034	NP	4	3	2	3_707_N	16191	0.410842
F034	NP	4	3	4	5_346_D	45031	0.847794
F034	NP	4	3	3	5_451_I	41977	0.864759
F034	NP	5	1	1	3_657_M	14744	0.370863
F034	NP	5	1	2	3_707_N	13229	0.359782
F034	NP	5	1	4	5_346_D	11252	0.838695
F034	NP	5	1	3	5_451_I	9853	0.858723
F034	NP	5	2	1	3_657_M	8732	0.34574
F034	NP	5	2	2	3_707_N	7687	0.332857
F034	NP	5	2	4	5_346_D	20617	0.830819
F034	NP	5	2	3	5_451_I	17924	0.851205
F034	NP	5	3	1	3_657_M	8749	0.344725
F034	NP	5	3	2	3_707_N	7716	0.328755
F034	NP	5	3	4	5_346_D	20874	0.833621
F034	NP	5	3	3	5_451_I	18489	0.845313
F044	NP	3	2	1	3_657_M	2028	0.145464
F044	NP	3	2	2	3_707_N	1660	0.165563
F044	NP	3	2	4	5_346_D	5392	0.941209
F044	NP	3	2	3	5_451_I	4679	0.948493
F044	NP	4	1	1	3_657_M	27601	0.020651
F044	NP	4	1	2	3_707_N	23056	0.022374
F044	NP	4	1	4	5_346_D	20723	0.998601
F044	NP	4	1	3	5_451_I	18399	0.998967
F044	NP	4	2	1	3_657_M	17416	0.003732
F044	NP	4	2	2	3_707_N	15633	0.002942
F044	NP	4	2	4	5_346_D	13648	0.998828
F044	NP	4	2	3	5_451_I	12663	0.999447
F048	NP	2	2	4	5_346_D	1127	0.842946
F048	NP	2	2	3	5_451_I	1015	0.823645
F048	NP	2	2	1	3_657_M	333	0
F048	NP	2	2	2	3_707_N	273	0
F048	NP	2	3	4	5_346_D	1185	0.816878
F048	NP	2	3	3	5_451_I	1069	0.817587
F048	NP	2	3	1	3_657_M	343	0
F048	NP	2	3	2	3_707_N	244	0
F048	NP	3	1	1	3_657_M	17379	0.193394
F048	NP	3	1	2	3_707_N	15735	0.182396
F048	NP	3	1	4	5_346_D	42016	0.720749
F048	NP	3	1	3	5_451_I	37121	0.737857
F048	NP	3	2	1	3_657_M	13974	0.158938
F048	NP	3	2	2	3_707_N	12115	0.159954
F048	NP	3	2	4	5_346_D	40680	0.73262
F048	NP	3	2	3	5_451_I	37779	0.75129
F048	NP	3	3	1	3_657_M	14417	0.158702
F048	NP	3	3	2	3_707_N	12412	0.157055
F048	NP	3	3	4	5_346_D	42298	0.741507
F048	NP	3	3	3	5_451_I	38717	0.748483
F048	NP	4	1	1	3_657_M	17545	0.268339
F048	NP	4	1	2	3_707_N	15514	0.262452
F048	NP	4	1	4	5_346_D	15059	0.844213
F048	NP	4	1	3	5_451_I	13350	0.851685
F048	NP	4	2	1	3_657_M	13161	0.245422
F048	NP	4	2	2	3_707_N	11432	0.239878
F048	NP	4	2	4	5_346_D	35902	0.85154
F048	NP	4	2	3	5_451_I	32668	0.860444
F048	NP	4	3	1	3_657_M	13746	0.240652
F048	NP	4	3	2	3_707_N	11859	0.239524
F048	NP	4	3	4	5_346_D	37806	0.84759
F048	NP	4	3	3	5_451_I	34389	0.866527
F048	NP	5	1	1	3_657_M	20989	0.454238
F048	NP	5	1	2	3_707_N	19180	0.445782
F048	NP	5	1	4	5_346_D	20502	0.595259
F048	NP	5	1	3	5_451_I	17038	0.604179
F048	NP	5	2	1	3_657_M	17864	0.41049
F048	NP	5	2	2	3_707_N	15758	0.39882
F048	NP	5	2	4	5_346_D	41771	0.603242
F048	NP	5	2	3	5_451_I	38213	0.609034
F048	NP	5	3	1	3_657_M	18439	0.421258
F048	NP	5	3	2	3_707_N	16239	0.404692
F048	NP	5	3	4	5_346_D	43852	0.604853
F048	NP	5	3	3	5_451_I	39415	0.616374
F048	NP	6	1	1	3_657_M	25715	0.598095
F048	NP	6	1	2	3_707_N	23805	0.560208
F048	NP	6	1	4	5_346_D	56915	0.871282
F048	NP	6	1	3	5_451_I	49711	0.880369
F048	NP	6	2	1	3_657_M	14723	0.526999
F048	NP	6	2	2	3_707_N	13215	0.504426
F048	NP	6	2	4	5_346_D	28344	0.875741
F048	NP	6	2	3	5_451_I	25766	0.88349
F048	NP	6	3	1	3_657_M	15472	0.531347
F048	NP	6	3	2	3_707_N	13709	0.511118
F048	NP	6	3	4	5_346_D	29476	0.872439
F048	NP	6	3	3	5_451_I	26723	0.879617
F065	NP	5	1	1	3_657_M	5769	0
F065	NP	5	1	2	3_707_N	4588	0
F065	NP	5	1	4	5_346_D	28350	0
F065	NP	5	1	3	5_451_I	25915	0
F065	NP	5	2	1	3_657_M	5769	0
F065	NP	5	2	2	3_707_N	4588	0
F065	NP	5	2	4	5_346_D	28350	0
F065	NP	5	2	3	5_451_I	25915	0
F065	NP	5	3	1	3_657_M	3513	0
F065	NP	5	3	2	3_707_N	2801	0
F065	NP	5	3	4	5_346_D	17009	0
F065	NP	5	3	3	5_451_I	15794	0
F065	NP	6	1	1	3_657_M	4828	0
F065	NP	6	1	2	3_707_N	3677	0
F065	NP	6	1	4	5_346_D	7910	0
F065	NP	6	1	3	5_451_I	7465	0
F065	NP	6	2	1	3_657_M	2929	0
F065	NP	6	2	2	3_707_N	2269	0
F065	NP	6	2	4	5_346_D	7746	0
F065	NP	6	2	3	5_451_I	7355	0
F065	NP	6	3	1	3_657_M	4789	0
F065	NP	6	3	2	3_707_N	3846	0
F065	NP	6	3	4	5_346_D	14360	0
F065	NP	6	3	3	5_451_I	13286	0
F075	NP	2	1	4	5_346_D	253	0.600791
F075	NP	2	1	3	5_451_I	197	0.548223
F075	NP	2	1	1	3_657_M	77	0
F075	NP	2	1	2	3_707_N	55	0
F075	NP	2	2	1	3_657_M	304	0.496711
F075	NP	2	2	2	3_707_N	235	0.489362
F075	NP	2	2	4	5_346_D	377	0.564987
F075	NP	2	2	3	5_451_I	295	0.579661
F075	NP	2	3	1	3_657_M	1961	0.148904
F075	NP	2	3	2	3_707_N	1535	0.144625
F075	NP	2	3	4	5_346_D	1094	0.942413
F075	NP	2	3	3	5_451_I	1019	0.922473
F075	NP	2	5	1	3_657_M	495	0.553535
F075	NP	2	5	2	3_707_N	415	0.549398
F075	NP	2	5	4	5_346_D	674	0.514837
F075	NP	2	5	3	5_451_I	594	0.56229
F075	NP	3	1	1	3_657_M	9036	0.678619
F075	NP	3	1	2	3_707_N	7149	0.676179
F075	NP	3	1	4	5_346_D	61255	0.367186
F075	NP	3	1	3	5_451_I	49779	0.417104
F075	NP	3	2	1	3_657_M	2087	0.739818
F075	NP	3	2	2	3_707_N	1816	0.743943
F075	NP	3	2	4	5_346_D	31118	0.367022
F075	NP	3	2	3	5_451_I	29016	0.371851
F075	NP	3	3	1	3_657_M	3583	0.751605
F075	NP	3	3	2	3_707_N	3000	0.751667
F075	NP	3	3	4	5_346_D	55725	0.368632
F075	NP	3	3	3	5_451_I	51085	0.377599
F075	NP	4	2	1	3_657_M	618	0.736246
F075	NP	4	2	2	3_707_N	527	0.732448
F075	NP	4	2	4	5_346_D	7444	0.604245
F075	NP	4	2	3	5_451_I	6789	0.622772
F075	NP	4	5	1	3_657_M	1132	0.711131
F075	NP	4	5	2	3_707_N	893	0.711086
F075	NP	4	5	4	5_346_D	13043	0.607146
F075	NP	4	5	3	5_451_I	11799	0.619714
F075	NP	5	1	1	3_657_M	1628	0.460688
F075	NP	5	1	2	3_707_N	1631	0.44206
F075	NP	5	1	4	5_346_D	6791	0.996908
F075	NP	5	1	3	5_451_I	6498	0.998769
F075	NP	5	3	1	3_657_M	2304	0.875868
F075	NP	5	3	2	3_707_N	1722	0.872242
F075	NP	5	3	4	5_346_D	674	0.169139
F075	NP	5	3	3	5_451_I	666	0.132132
F075	NP	6	1	1	3_657_M	302	0.996689
F075	NP	6	1	2	3_707_N	296	0.989865
F075	NP	6	1	4	5_346_D	5427	0.992998
F075	NP	6	1	3	5_451_I	5746	0.995127
F079	NP	3	1	1	3_657_M	1037	1
F079	NP	3	1	2	3_707_N	877	0.99886
F079	NP	3	1	4	5_346_D	7411	0.463095
F079	NP	3	1	3	5_451_I	6327	0.441283
F079	NP	3	3	1	3_657_M	750	1
F079	NP	3	3	2	3_707_N	582	0.998282
F079	NP	3	3	4	5_346_D	4335	0.549481
F079	NP	3	3	3	5_451_I	3803	0.554036
F079	NP	4	1	1	3_657_M	17103	0.981524
F079	NP	4	1	2	3_707_N	14518	0.979138
F079	NP	4	1	4	5_346_D	74166	0.984966
F079	NP	4	1	3	5_451_I	70879	0.985807
F079	NP	4	2	1	3_657_M	17513	0.980586
F079	NP	4	2	2	3_707_N	14739	0.977678
F079	NP	4	2	4	5_346_D	69173	0.989548
F079	NP	4	2	3	5_451_I	63425	0.989547
F079	NP	4	3	1	3_657_M	30469	0.981194
F079	NP	4	3	2	3_707_N	25787	0.977128
F079	NP	4	3	4	5_346_D	124368	0.989258
F079	NP	4	3	3	5_451_I	113924	0.99052
F079	NP	5	1	1	3_657_M	1353	1
F079	NP	5	1	2	3_707_N	1110	0.997297
F079	NP	5	1	4	5_346_D	6806	0.998384
F079	NP	5	1	3	5_451_I	6314	0.998891
F079	NP	5	3	1	3_657_M	974	0.998973
F079	NP	5	3	2	3_707_N	761	1
F079	NP	5	3	4	5_346_D	6318	0.958848
F079	NP	5	3	3	5_451_I	5301	0.965667
F079	NP	6	1	1	3_657_M	1074	0.998138
F079	NP	6	1	2	3_707_N	907	0.996692
F079	NP	6	1	4	5_346_D	3045	0.998358
F079	NP	6	1	3	5_451_I	2604	1
F079	NP	6	2	1	3_657_M	587	1
F079	NP	6	2	2	3_707_N	412	0.990291
F079	NP	6	2	4	5_346_D	1392	1
F079	NP	6	2	3	5_451_I	1270	1
F079	NP	6	3	1	3_657_M	841	0.998811
F079	NP	6	3	2	3_707_N	658	0.99848
F079	NP	6	3	4	5_346_D	2523	0.999604
F079	NP	6	3	3	5_451_I	2134	0.999531
F079	NP	7	1	1	3_657_M	11034	0.998912
F079	NP	7	1	2	3_707_N	8895	0.998426
F079	NP	7	1	4	5_346_D	22867	0.998426
F079	NP	7	1	3	5_451_I	20325	0.99941
F079	NP	7	2	1	3_657_M	4477	0.999553
F079	NP	7	2	2	3_707_N	3488	0.997993
F079	NP	7	2	4	5_346_D	13463	0.998812
F079	NP	7	2	3	5_451_I	11753	0.999149
F079	NP	7	3	1	3_657_M	7944	0.998867
F079	NP	7	3	2	3_707_N	6233	0.999198
F079	NP	7	3	4	5_346_D	23737	0.999242
F079	NP	7	3	3	5_451_I	21070	0.999573
F080	NP	5	1	1	3_657_M	8317	0.999519
F080	NP	5	1	2	3_707_N	6856	0.999271
F080	NP	5	1	4	5_346_D	24656	0.998215
F080	NP	5	1	3	5_451_I	22293	0.999776
F080	NP	5	2	1	3_657_M	4655	0.999785
F080	NP	5	2	2	3_707_N	3659	0.99918
F080	NP	5	2	4	5_346_D	20747	0.999663
F080	NP	5	2	3	5_451_I	18402	0.999348
F080	NP	5	3	1	3_657_M	8006	0.9995
F080	NP	5	3	2	3_707_N	6419	0.999688
F080	NP	5	3	4	5_346_D	36688	0.999373
F080	NP	5	3	3	5_451_I	32141	0.999471
F080	NP	6	1	1	3_657_M	1754	0.99943
F080	NP	6	1	2	3_707_N	1546	0.998061
F080	NP	6	1	4	5_346_D	6971	0.999139
F080	NP	6	1	3	5_451_I	6062	0.99967
F080	NP	6	2	1	3_657_M	1023	0.995112
F080	NP	6	2	2	3_707_N	791	1
F080	NP	6	2	4	5_346_D	6201	0.999194
F080	NP	6	2	3	5_451_I	5506	0.999637
F080	NP	6	3	1	3_657_M	1815	0.999449
F080	NP	6	3	2	3_707_N	1408	1
F080	NP	6	3	4	5_346_D	11341	0.998677
F080	NP	6	3	3	5_451_I	9620	0.999584
F084	NP	3	3	1	3_657_M	602	0.998339
F084	NP	3	3	2	3_707_N	449	0.995546
F084	NP	3	3	4	5_346_D	1360	1
F084	NP	3	3	3	5_451_I	1186	0.999157
F084	NP	5	1	1	3_657_M	7834	1
F084	NP	5	1	2	3_707_N	6622	0.997282
F084	NP	5	1	4	5_346_D	43314	0.128457
F084	NP	5	1	3	5_451_I	38126	0.122459
F084	NP	5	2	1	3_657_M	6860	0.999708
F084	NP	5	2	2	3_707_N	5612	0.999109
F084	NP	5	2	4	5_346_D	33391	0.169537
F084	NP	5	2	3	5_451_I	29193	0.173843
F084	NP	5	3	1	3_657_M	11769	0.99864
F084	NP	5	3	2	3_707_N	9614	0.998752
F084	NP	5	3	4	5_346_D	58370	0.168169
F084	NP	5	3	3	5_451_I	51634	0.168881
F084	NP	7	3	1	3_657_M	990	1
F084	NP	7	3	2	3_707_N	764	0.997382
F084	NP	7	3	4	5_346_D	5456	0.287573
F084	NP	7	3	3	5_451_I	4445	0.296963
