## Supplementary material for "Within-host adaptive evolution is limited by genetic drift in experimental human influenza A virus infections": SuppTable 3

Ferret_ID	Day	Exposure	Transmission_pair	Mutation	Segment_Position_AA	Depth	Frequency
F104	2	Inoculated	2	1	3_657_M	13575	0.566925
F104	2	Inoculated	2	2	3_707_N	12261	0.563739
F104	2	Inoculated	2	4	5_346_D	68603	0.385872
F104	2	Inoculated	2	3	5_451_I	68916	0.397362
F105	2	Inoculated	3	1	3_657_M	11067	0.284811
F105	2	Inoculated	3	2	3_707_N	9914	0.275111
F105	2	Inoculated	3	4	5_346_D	64135	0.419646
F105	2	Inoculated	3	3	5_451_I	60789	0.43971
F109	7	Contact	3	1	3_657_M	5541	0.998917
F109	7	Contact	3	2	3_707_N	4712	0.998514
F108	7	Contact	2	1	3_657_M	99	0.989899
F108	7	Contact	2	2	3_707_N	93	1
F108	7	Contact	2	4	5_346_D	6164	0.021577
F108	7	Contact	2	3	5_451_I	5732	0.021284
F107	7	Contact	1	1	3_657_M	7640	0.752356
F107	7	Contact	1	2	3_707_N	6939	0.74247
F106	2	Inoculated	4	1	3_657_M	1314	0.467276
F106	2	Inoculated	4	2	3_707_N	1291	0.494965
F106	2	Inoculated	4	4	5_346_D	29412	0.440942
F106	2	Inoculated	4	3	5_451_I	28260	0.467889
F103	2	Inoculated	1	1	3_657_M	8133	0.391614
F103	2	Inoculated	1	2	3_707_N	7125	0.399832
F103	2	Inoculated	1	4	5_346_D	32642	0.324401
F103	2	Inoculated	1	3	5_451_I	37954	0.343231
F108	9	Contact	2	1	3_657_M	1166	0.998285
F108	9	Contact	2	2	3_707_N	964	0.998963
F105	5	Inoculated	3	1	3_657_M	526	0.811787
F105	5	Inoculated	3	2	3_707_N	440	0.811364
F105	5	Inoculated	3	4	5_346_D	7414	0.206636
F105	5	Inoculated	3	3	5_451_I	7163	0.211783
F103	5	Inoculated	1	1	3_657_M	3118	0.668698
F103	5	Inoculated	1	2	3_707_N	2777	0.644941
F103	5	Inoculated	1	4	5_346_D	23982	0.130515
F103	5	Inoculated	1	3	5_451_I	22033	0.134072
F104	3	Inoculated	2	1	3_657_M	8162	0.496569
F104	3	Inoculated	2	2	3_707_N	7368	0.497761
F104	3	Inoculated	2	4	5_346_D	39650	0.304994
F104	3	Inoculated	2	3	5_451_I	36076	0.317247
F110	9	Contact	4	1	3_657_M	2902	0.999655
F110	9	Contact	4	2	3_707_N	2451	0.998368
F109	9	Contact	3	1	3_657_M	1801	0.998334
F109	9	Contact	3	2	3_707_N	1577	0.999366
F103	3	Inoculated	1	1	3_657_M	4936	0.492301
F103	3	Inoculated	1	2	3_707_N	4251	0.45322
F103	3	Inoculated	1	4	5_346_D	49155	0.46866
F103	3	Inoculated	1	3	5_451_I	42175	0.484434
F104	5	Inoculated	2	1	3_657_M	443	0.575621
F104	5	Inoculated	2	2	3_707_N	400	0.5725
F104	5	Inoculated	2	4	5_346_D	9902	0.214581
F104	5	Inoculated	2	3	5_451_I	9632	0.226017
F106	5	Inoculated	4	1	3_657_M	2892	0.693292
F106	5	Inoculated	4	2	3_707_N	2250	0.710795
F106	5	Inoculated	4	4	5_346_D	32024	0.224269
F106	5	Inoculated	4	3	5_451_I	29783	0.226471
F110	7	Contact	4	1	3_657_M	8018	0.545024
F110	7	Contact	4	2	3_707_N	7102	0.528575
F110	7	Contact	4	4	5_346_D	41440	0.212403
F110	7	Contact	4	3	5_451_I	38049	0.227864
F109	5	Contact	3	1	3_657_M	9558	0.999582
F109	5	Contact	3	2	3_707_N	8317	0.998557
F108	5	Contact	2	1	3_657_M	6454	0.99938
F108	5	Contact	2	2	3_707_N	5536	0.99711
F105	3	Inoculated	3	1	3_657_M	4612	0.433651
F105	3	Inoculated	3	2	3_707_N	3950	0.431283
F105	3	Inoculated	3	4	5_346_D	32255	0.401922
F105	3	Inoculated	3	3	5_451_I	29480	0.418114
F107	9	Contact	1	1	3_657_M	3753	0.843858
F107	9	Contact	1	2	3_707_N	3246	0.82902
F106	3	Inoculated	4	1	3_657_M	10738	0.424474
F106	3	Inoculated	4	2	3_707_N	9423	0.410292
F106	3	Inoculated	4	4	5_346_D	43385	0.415858
F106	3	Inoculated	4	3	5_451_I	41049	0.434871
F107	5	Contact	1	1	3_657_M	13480	0.468769
F107	5	Contact	1	2	3_707_N	11757	0.471214
